# Trade-offs between antiseptic cytotoxicity and efficacy in a human *ex vivo* wound contamination model

**DOI:** 10.1101/2021.02.14.430155

**Authors:** J. Z. Alex Cheong, Aiping Liu, Clayton J. Rust, Lindsay R. Kalan, Angela L. F. Gibson

## Abstract

Wound cleansing agents are routine in wound care, even in the absence of signs of infection. Antiseptic activity prevents contaminating microbes from establishing an infection while also raising concerns of cytotoxicity and delayed wound healing. Here, we used an *ex vivo* human skin excisional wound model to evaluate the cytotoxicity of five clinically-used wound cleaning agents (saline, povidone iodine, Dove® soap, Dial® soap, and chlorhexidine gluconate). We established a wound contamination model using ∼100 cells of *Pseudomonas aeruginosa* per wound to evaluate antiseptic efficacy and microbial biofilm spatial organization. We found that Dial® soap and chlorhexidine gluconate significantly reduced metabolic activity of the biopsies, while all treatments except saline affected local cellular viability. Within the contamination model, only chlorhexidine gluconate treatment resulted in significantly lower *P. aeruginosa* counts at 24 hours post-treatment, driven by sub-limit-of-detection counts immediately post-treatment. Later applications of chlorhexidine gluconate had no effects on microbial growth, with microscopy showing extensive surface colonization of the wound bed. We present a clinically-relevant model for evaluating antiseptic cytotoxicity and efficacy, with the ability to resolve spatial localization and temporal dynamics of tissue viability and microbial growth.
