## Supplementary Data File for "Trade-offs between antiseptic cytotoxicity and efficacy in a human *ex vivo* wound contamination model": 2020-09-01_CFU_Antiseptics.xlsx

### Sheet: Sheet1
Experiment	Time	Sample	Infected	Treatment	Dilution	Count	SpotVolume	CFU_per_bisect	Log10_CFU	Mean	SD	Count1	Count2
4	0	Inoculum (1e4)	Inoculum	Inoculum	0.01	9	20	45000	2.65322
4	28.5	A1	yes	PBS	1e-06	10	20	500000000	8.69897	8.89031	0.199408
4	28.5	A2	yes	PBS	1e-06	15	20	750000000	8.87506
4	28.5	A3	yes	PBS	1e-06	25	20	1250000000	9.09691
4	28.5	B1	yes	Dove	1e-06	24	20	1200000000	9.07918	9.19989	0.179808
4	28.5	B2	yes	Dove	1e-06	26	20	1300000000	9.11394
4	28.5	B3	yes	Dove	1e-06	51	20	2550000000	9.40654
4	28.5	C1	yes	Dial	1e-06	28	20	1400000000	9.14613	9.1181	0.128673
4	28.5	C2	yes	Dial	1e-06	34	20	1700000000	9.23045
4	28.5	C3	yes	Dial	1e-06	19	20	950000000	8.97772
4	28.5	D1	yes	PVI	1e-06	15	20	750000000	8.87506	9.06576	0.417051
4	28.5	D2	yes	PVI	1e-06	12	20	600000000	8.77815
4	28.5	D3	yes	PVI	1e-07	7	20	3500000000	9.54407
4	28.5	E1	yes	CHG	0.01	18	20	90000	4.95425	5.62618	1.10635
4	28.5	E2	yes	CHG	0.0001	16	20	8000000	6.90309
4	28.5	E3	yes	CHG	0.01	21	20	105000	5.02119
4	28.5	F1	yes	Untreated	1e-06	20	20	1000000000	9	8.87018	0.183591
4	28.5	F2	yes	Untreated	1e-06	11	20	550000000	8.74036
4	28.5	G1	no	Uninfected	1	1	20	50	1.70757
4	28.5	G1	no	Uninfected	1	1	20	50	1.70757
2	0	Inoculum (1e4)	Inoculum	Inoculum	0.1	50	20	25000	2.39796
2	28.5	A1	yes	PBS	1e-05	19	20	9.5e+07	7.97772	8.25764	0.243034
2	28.5	A2	yes	PBS	1e-05	48	20	2.4e+08	8.38021
2	28.5	A3	yes	PBS	1e-05	52	20	2.6e+08	8.41497
2	28.5	B1	yes	Dove	1e-05	37	20	1.85e+08	8.26717	8.26331	0.0711319
2	28.5	B2	yes	Dove	1e-05	43	20	2.15e+08	8.33244
2	28.5	B3	yes	Dove	1e-05	31	20	155000000	8.19033
2	28.5	C1	yes	Dial	1e-05	10	20	5e+07	7.69897	7.91957	0.21585
2	28.5	C2	yes	Dial	1e-05	27	20	135000000	8.13033
2	28.5	C3	yes	Dial	1e-05	17	20	85000000	7.92942
2	28.5	D1	yes	PVI	1e-05	9	20	45000000	7.65321	7.75266	0.272294
2	28.5	D2	yes	PVI	1e-05	23	20	1.15e+08	8.0607
2	28.5	D3	yes	PVI	1e-05	7	20	35000000	7.54407
2	28.5	E1	yes	CHG	0.01	22	20	110000	5.0414	4.29293	0.672256
2	28.5	E2	yes	CHG	0.1	11	20	5500	3.74044
2	28.5	E3	yes	CHG	0.1	25	20	12500	4.09694
2	28.5	F1	yes	Untreated	1e-06	9	20	450000000	8.65321	8.19679	0.645482
2	28.5	F2	yes	Untreated	1e-05	11	20	5.5e+07	7.74036
2	28.5	G1	no	Uninfected	1	1	20	50	1.70757
2	28.5	G1	no	Uninfected	1	1	20	50	1.70757
1	0	Inoculum (1e4)	Inoculum	Inoculum	0.1	31.6667	20	15833.3	2.1996
1	28.5	A1	yes	PBS	1e-06	17	20	850000000	8.92942	8.68658	0.227988
1	28.5	A2	yes	PBS	1e-06	9	20	450000000	8.65321
1	28.5	A3	yes	PBS	1e-06	6	20	300000000	8.47712
1	28.5	B1	yes	Dove	1e-05	43	20	2.15e+08	8.33244	8.05066	0.297066
1	28.5	B2	yes	Dove	1e-05	24	20	1.2e+08	8.07918
1	28.5	B3	yes	Dove	1e-05	11	20	5.5e+07	7.74036
1	28.5	C1	yes	Dial	1e-06	8	20	400000000	8.60206	8.65141	0.04848
1	28.5	C2	yes	Dial	1e-06	9	20	450000000	8.65321
1	28.5	C3	yes	Dial	1e-06	10	20	500000000	8.69897
1	28.5	D1	yes	PVI	1e-05	21	20	1.05e+08	8.02119	8.16897	0.128582
1	28.5	D2	yes	PVI	1e-05	36	20	180000000	8.25527
1	28.5	D3	yes	PVI	1e-05	34	20	170000000	8.23045
1	28.5	E1	yes	CHG	0.0001	16	20	8000000	6.90309	5.67237	1.63817
1	28.5	E2	yes	CHG	0.1	13	20	6500	3.81298
1	28.5	E3	yes	CHG	0.001	40	20	2000000	6.30103
1	28.5	F1	yes	Untreated	1e-05	30	20	150000000	8.17609	8.1365	0.0559896
1	28.5	F2	yes	Untreated	1e-05	25	20	1.25e+08	8.09691
1	28.5	G1	no	Uninfected	1	1	20	50	1.70757
1	28.5	G1	no	Uninfected	1	1	20	50	1.70757
200109	0	Inoculum_1e4	Inoculum	Inoculum	0.1	37.6667	20	18833.3	2.27495
200109	4.5	A1	yes	PBS	1	7	20	350	2.54531	2.7207
200109	4.5	A2	yes	PBS	1	15	20	750	2.87564
200109	4.5	A3	yes	PBS	1	11	20	550	2.74115
200109	4.5	E1	yes	CHG	1	1	20	50	1.70757	1.70757
200109	4.5	E2	yes	CHG	1	1	20	50	1.70757
200109	4.5	E3	yes	CHG	1	1	20	50	1.70757
200109	4.5	F1	yes	Untreated	1	4	20	200	2.3032	2.15376
200109	4.5	F2	yes	Untreated	1	2	20	100	2.00432
200109	4.5	A1	yes	PBS	1	32	100	320	2.50651	2.4853
200109	4.5	A2	yes	PBS	1	26	100	260	2.41664
200109	4.5	A3	yes	PBS	1	34	100	340	2.53275
200109	4.5	E1	yes	CHG	1	1	100	10	1.04139	1.04139
200109	4.5	E2	yes	CHG	1	1	100	10	1.04139
200109	4.5	E3	yes	CHG	1	1	100	10	1.04139
200311	53	A	yes	PBS	1e-06	11	20	550000000	8.74036	8.84828	0.0973317
200311	53	A	yes	PBS	1e-06	15	20	750000000	8.87506
200311	53	A	yes	PBS	1e-06	17	20	850000000	8.92942
200311	53	B	yes	PBS_CHG	1e-06	17	20	850000000	8.92942	8.86248	0.0601656
200311	53	B	yes	PBS_CHG	1e-06	14	20	700000000	8.8451
200311	53	B	yes	PBS_CHG	1e-06	13	20	650000000	8.81291
200311	53	C	yes	CHG	1e-06	7	20	350000000	8.54407	8.74177	0.182255
200311	53	C	yes	CHG	1e-06	16	20	800000000	8.90309
200311	53	C	yes	CHG	1e-06	12	20	600000000	8.77815
200311	53	D	yes	CHG_CHG	1e-06	15	20	750000000	8.87506	8.49237	0.331417
200311	53	D	yes	CHG_CHG	1e-06	4	20	200000000	8.30103
200311	53	D	yes	CHG_CHG	1e-06	4	20	200000000	8.30103
200311	53	E	yes	Untreated	1e-06	11	20	550000000	8.74036	8.87018	0.183591
200311	53	E	yes	Untreated	1e-06	20	20	1000000000	9
200311	53	F	no	Uninfected	1	1	20	50	1.70757	1.70757	0
200311	53	F	no	Uninfected	1	1	20	50	1.70757
200711	53	P	yes	PBS	1e-06	38	20	1900000000	9.27875
200711	53	P	yes	PBS	1e-06	35	20	1750000000	9.24304
200711	53	P	yes	PBS	1e-06	17	20	850000000	8.92942
200711	53	PC	yes	PBS_CHG	1e-06	11	20	550000000	8.74036
200711	53	PC	yes	PBS_CHG	1e-06	14	20	700000000	8.8451
200711	53	PC	yes	PBS_CHG	1e-06	33	20	1650000000	9.21748
200711	53	C	yes	CHG	1e-06	9	20	450000000	8.65321
200711	53	C	yes	CHG	1e-06	18	20	900000000	8.95424
200711	53	C	yes	CHG	1e-06	11	20	550000000	8.74036
200711	53	CC	yes	CHG_CHG	1e-06	8	20	400000000	8.60206
200711	53	CC	yes	CHG_CHG	1e-06	3	20	150000000	8.17609
200711	53	CC	yes	CHG_CHG	1e-06	9	20	450000000	8.65321
200711	53	F	yes	Untreated	1e-06	15	20	750000000	8.87506
200711	53	F	yes	Untreated	1e-06	21	20	1050000000	9.02119
200711	53	G	no	Uninfected	1	1	20	50	1.70757
200711	53	G	no	Uninfected	1	1	20	50	1.70757
200727	4.5	A	yes	PBS	1	1	20	50	1.70757			1	1
200727	4.5	A	yes	PBS	1	5	20	250	2.39967			7	3
200727	4.5	A	yes	PBS	1	4	20	200	2.3032			3	5
200727	4.5	A	yes	PBS	1	4.5	20	225	2.35411			5	4
200727	4.5	E1	yes	CHG	1	1	20	50	1.70757			0	0
200727	4.5	E2	yes	CHG	1	1	20	50	1.70757			0	0
200727	4.5	E3	yes	CHG	1	1	20	50	1.70757			1	0
200727	4.5	E4	yes	CHG	1	1	20	50	1.70757			0	0
200727	4.5	F	yes	Untreated	1	4	20	200	2.3032			4
200727	4.5	F	yes	Untreated	1	3	20	150	2.17898			3
200727	4.5	G	no	Uninfected	1	1	20	50	1.70757			0
200727	4.5	G	no	Uninfected	1	1	20	50	1.70757			0
200727	4.5	E1	yes	CHG	1	1	100	10	1.04139			0
200727	4.5	E2	yes	CHG	1	1	100	10	1.04139			0
200727	4.5	E3	yes	CHG	1	1	100	10	1.04139			0
200727	4.5	E4	yes	CHG	1	1	100	10	1.04139			0
