## Supplementary Data File for "Trade-offs between antiseptic cytotoxicity and efficacy in a human *ex vivo* wound contamination model": 201030_MTT_Long.xlsx

### Sheet: Patient0997-66_long
Patient_ID	Antiseptic	Replicate	AbsorbanceIndex
0997-66	PBS	Replicate1	1.05042
0997-66	PBS	Replicate2	0.950513
0997-66	PBS	Replicate3	0.999068
0997-66	Iodine	Replicate1	0.930332
0997-66	Iodine	Replicate2	1.03663
0997-66	Iodine	Replicate3	1.00786
0997-66	Dove	Replicate1	0.851805
0997-66	Dove	Replicate2	0.84661
0997-66	Dove	Replicate3	1.00406
0997-66	CHG	Replicate1	0.63241
0997-66	CHG	Replicate2	0.805248
0997-66	CHG	Replicate3	0.736513
0997-66	Dial	Replicate1	0.681964
0997-66	Dial	Replicate2	0.669975
0997-66	Dial	Replicate3	0.740309
0997-66	Boiled	Replicate1	0.183629
0997-66	Boiled	Replicate2	0.185227
0997-66	Boiled	Replicate3	0.169841
0997-70	PBS	Replicate1	1.09652
0997-70	PBS	Replicate2	1.0101
0997-70	PBS	Replicate3	0.893386
0997-70	Iodine	Replicate1	0.973972
0997-70	Iodine	Replicate2	0.916173
0997-70	Iodine	Replicate3	0.821693
0997-70	Dove	Replicate1	0.979252
0997-70	Dove	Replicate2	0.80641
0997-70	Dove	Replicate3	0.793627
0997-70	CHG	Replicate1	0.743331
0997-70	CHG	Replicate2	0.74083
0997-70	CHG	Replicate3	0.677751
0997-70	Dial	Replicate1	0.795295
0997-70	Dial	Replicate2	0.831419
0997-70	Dial	Replicate3	0.632179
0997-70	Boiled	Replicate1	0.347073
0997-70	Boiled	Replicate2	0.27538
0997-70	Boiled	Replicate3	0.278992
0997-72	PBS	Replicate1	1.02222
0997-72	PBS	Replicate2	0.921765
0997-72	PBS	Replicate3	1.05601
0997-72	Iodine	Replicate1	1.11151
0997-72	Iodine	Replicate2	0.882079
0997-72	Iodine	Replicate3	1.11771
0997-72	Dove	Replicate1	0.901302
0997-72	Dove	Replicate2	0.925176
0997-72	Dove	Replicate3	0.935407
0997-72	CHG	Replicate1	0.785965
0997-72	CHG	Replicate2	1.25413
0997-72	CHG	Replicate3	0.674349
0997-72	Dial	Replicate1	0.822551
0997-72	Dial	Replicate2	0.676829
0997-72	Dial	Replicate3	0.926726
0997-72	Boiled	Replicate1	0.397788
0997-72	Boiled	Replicate2	0.330198
0997-72	Boiled	Replicate3	0.369574
0997-74	PBS	Replicate1	1.0959
0997-74	PBS	Replicate2	1.00435
0997-74	PBS	Replicate3	0.899754
0997-74	Iodine	Replicate1	0.870468
0997-74	Iodine	Replicate2	0.793683
0997-74	Iodine	Replicate3	0.765381
0997-74	Dove	Replicate1	0.921903
0997-74	Dove	Replicate2	0.775472
0997-74	Dove	Replicate3	1.15816
0997-74	CHG	Replicate1	0.688843
0997-74	CHG	Replicate2	0.733388
0997-74	CHG	Replicate3	0.619442
0997-74	Dial	Replicate1	0.903445
0997-74	Dial	Replicate2	1.11829
0997-74	Dial	Replicate3	0.996226
0997-74	Boiled	Replicate1	0.300738
0997-74	Boiled	Replicate2	0.292125
0997-74	Boiled	Replicate3	0.234537
